# Identification of disease mechanisms and novel disease genes using clinical concept embeddings learned from massive amounts of biomedical data

**DOI:** 10.1101/2023.04.27.538319

**Authors:** Andrej Bugrim

## Abstract

**Motivation:** Knowledge of relationship and similarity among human diseases can be leveraged in many biomedical applications such as drug repositioning, biomarker discovery, differential diagnostics, and understanding of disease mechanisms. Recently developed *cui2vec* resource provides embeddings of approximately 109 thousand biomedical terms and allows computing novel measures of disease similarity, directly related to patterns in real-world data. We investigate whether disease embeddings from *cui2vec* can be utilized to identify functional relations among diseases, to uncover their molecular mechanisms, and to generate hypotheses about novel gene-disease associations and potential drug targets.

**Methods and results:** We focus on a subset of 3,568 *cui2vec* terms corresponding to human diseases annotated in DisGeNET database. Disease-disease distance matrix is computed for this set of diseases based on their embedding vectors. Clustering of this matrix reveals a well-defined structure with good correspondence between disease clusters and the top MeSH disease categories. Using pulmonary embolism as an example we show how disease clustering is related to known mechanistic relations among diseases. Next, we combine disease embeddings with annotated gene-disease associations from DisGeNET to generate joint gene-disease co-embeddings. From these we identify molecular pathways most characteristic for each disease group and show that they are highly relevant to known disease physiology. Finally, we leverage disease similarity to generate and rank hypothesis for gene-disease associations and demonstrate that this method generates highly accurate results and can suggest relevant drug targets.

**Conclusions:** We show that combination of disease embeddings learned from massive amounts of biomedical records with curated data on gene-disease associations can reliably reveal groups of functionally related diseases and their molecular mechanisms and predict novel gene-disease associations. Importantly, our analysis does not require knowledge of associated genes for every disease to identify patterns in the embedding space, therefore it can be used to suggest mechanisms for conditions that have not been functionally understood. In this respect our analysis can be applied to identify potential markers and drug targets for poorly characterized orphan and rare diseases. It can also reveal unexpected novel connections among diseases and between diseases and molecular pathways.
