## Supplemental Table S2 for "Identification of disease mechanisms and novel disease genes using clinical concept embeddings learned from massive amounts of biomedical data"

### Sheet: Table_S3
Cluster number	Cluster size	Infections	Neoplasms	Musculoskeletal Diseases	Digestive System Diseases	Stomatognathic Diseases	Respiratory Tract Diseases	Otorhinolaryngologic Diseases	Nervous System Diseases	Eye Diseases	Male Urogenital Diseases	Female Urogenital Diseases and Pregnancy Complications	Cardiovascular Diseases	Hemic and Lymphatic Diseases	Congenital, Hereditary, and Neonatal Diseases and Abnormalities	Skin and Connective Tissue Diseases	Nutritional and Metabolic Diseases	Endocrine System Diseases	Immune System Diseases	Disorders of Environmental Origin	Animal Diseases	Pathological Conditions, Signs and Symptoms	Occupational Diseases	Chemically-Induced Disorders	Wounds and Injuries	Behavior and Behavior Mechanisms	Mental Disorders
1	248	0.141129	0.0725806	0.141129	0.0362903	0.0282258	0.0403226	0.0685484	0.229839	0.0120968	0.0362903	0.0322581	0.0766129	0.0362903	0.0887097	0.205645	0.0887097	0.0887097	0.0846774	0	0	0.225806	0.016129	0.0282258	0	0.00403226	0.0282258
2	82	0	0.0243902	0.231707	0.0487805	0.0243902	0	0	0.0243902	0	0.170732	0.170732	0	0	0.390244	0.0121951	0.670732	0.146341	0.0243902	0	0	0.0365854	0	0	0	0	0
3	82	0	0.0121951	0.353659	0.0121951	0.0731707	0.0853659	0.0365854	0.146341	0.0121951	0.0121951	0.0609756	0.170732	0.0487805	0.792683	0.0609756	0.0487805	0.0731707	0.0365854	0	0	0.121951	0	0	0	0	0.0243902
4	202	0	0.029703	0.450495	0.0247525	0.0940594	0.0346535	0.019802	0.331683	0.0693069	0.0346535	0.039604	0.0544554	0.00990099	0.762376	0.0792079	0.0247525	0.0544554	0	0	0	0.207921	0	0	0	0.0445545	0.0643564
5	81	0.0123457	0.283951	0	0.037037	0.0123457	0.0246914	0	0	0.0123457	0.037037	0.641975	0.0123457	0.037037	0.160494	0.0493827	0.0246914	0.123457	0.0123457	0	0	0.148148	0	0	0	0	0
6	229	0.0960699	0.0917031	0.0218341	0.227074	0	0.117904	0	0.0393013	0	0.0131004	0.00873362	0.196507	0.244541	0.152838	0.0174672	0.0829694	0.00873362	0.0873362	0	0	0.183406	0.0131004	0.0218341	0.0131004	0	0
7	45	0.0444444	0.0222222	0.0444444	0	0.0222222	0.0444444	0.0222222	0.466667	0.0222222	0.0888889	0.111111	0.155556	0	0.133333	0.0222222	0.177778	0	0	0	0	0.4	0.0222222	0.0444444	0.0222222	0.0222222	0.0222222
8	115	0.0347826	0.252174	0.00869565	0.00869565	0.0434783	0	0	0.00869565	0	0	0.00869565	0.026087	0.026087	0.243478	0.686957	0.0173913	0.00869565	0.104348	0	0	0.113043	0.00869565	0.00869565	0.00869565	0	0
9	39	0.923077	0	0	0.0512821	0.025641	0.153846	0	0	0	0.025641	0.0769231	0.025641	0	0	0.0769231	0	0	0.0512821	0	0.102564	0	0	0	0	0	0
10	79	0	0.240506	0.0759494	0	0.0126582	0	0	0.189873	0.0126582	0.278481	0.253165	0	0	0.303797	0.0379747	0.0759494	0.835443	0.0253165	0	0	0	0	0	0	0	0
11	258	0.0387597	0.0968992	0.0348837	0.0775194	0	0.0348837	0.0232558	0.271318	0.00387597	0.0542636	0.0736434	0.0891473	0.174419	0.182171	0.0503876	0.131783	0.0348837	0.0930233	0	0	0.228682	0	0.00387597	0.00775194	0.0271318	0.112403
12	54	0.0185185	0.314815	0.166667	0.111111	0.037037	0.0185185	0.0185185	0.259259	0.0740741	0.0185185	0.111111	0.0185185	0.0185185	0.222222	0.0555556	0.037037	0.0555556	0	0	0	0.296296	0	0.037037	0	0	0.0740741
13	64	0.015625	0	0.015625	0.875	0	0	0.015625	0.046875	0	0	0	0.0625	0.015625	0	0	0.03125	0	0	0	0	0.15625	0	0.0625	0	0	0
14	79	0	0.696203	0	0.417722	0	0.0126582	0	0.0379747	0.0126582	0.0126582	0.0253165	0	0.0253165	0.21519	0.113924	0.139241	0.151899	0.0126582	0	0	0.0886076	0	0	0	0	0
15	170	0.0117647	0.0176471	0.0588235	0.0176471	0.00588235	0.0117647	0	0.0411765	0.0176471	0.147059	0.147059	0.1	0.429412	0.229412	0.0941176	0.0764706	0.0176471	0.205882	0	0	0.129412	0	0.0294118	0	0	0
16	75	0	0	0	0	0	0	0	0.12	0	0	0.0133333	0	0	0.0133333	0	0	0	0	0	0	0.0666667	0	0.24	0	0.213333	0.786667
17	75	0.0933333	0.0266667	0	0	0	0.4	0.0266667	0.08	0	0	0	0.146667	0.0266667	0.04	0	0.0133333	0	0.08	0.0133333	0	0.373333	0.04	0.0533333	0.0266667	0	0.0133333
18	98	0.0102041	0.0204082	0.0102041	0	0	0	0	0.326531	0.938776	0.0102041	0.0204082	0.0408163	0	0.326531	0.0714286	0.102041	0.0204082	0.0306122	0	0	0.173469	0	0	0	0	0
19	60	0	0	0	0.0166667	0	0	0	0.25	0	0	0.0166667	0	0	0.0333333	0	0.0166667	0	0	0	0	0.133333	0	0.3	0	0.116667	0.8
20	102	0.0294118	0.0588235	0.0686275	0	0.00980392	0	0	0.990196	0.00980392	0.00980392	0.00980392	0.107843	0	0.156863	0	0.0588235	0	0.0392157	0	0	0.294118	0	0	0.0392157	0.00980392	0.117647
21	227	0.00440529	0.0484581	0.198238	0.0528634	0.0176211	0.00440529	0.0132159	0.511013	0.0396476	0.030837	0.0396476	0.0484581	0.0176211	0.731278	0.237885	0.511013	0.0352423	0.0220264	0	0	0.092511	0	0.00440529	0	0.00440529	0.00881057
22	47	0.0425532	0.404255	0.0425532	0	0.574468	0.191489	0.297872	0.106383	0	0	0	0.0212766	0	0.0212766	0	0	0	0	0	0	0.106383	0	0.0212766	0	0	0
23	266	0.0075188	0.947368	0.0263158	0.0300752	0.0150376	0.0225564	0.0075188	0.112782	0.0075188	0.0676692	0.101504	0	0.018797	0.0150376	0.0263158	0.0112782	0.075188	0.0037594	0	0	0.0300752	0	0	0.0037594	0	0
24	238	0.0210084	0.012605	0.0504202	0	0.00420168	0	0.0210084	0.861345	0.0588235	0	0	0.0294118	0.00420168	0.0210084	0	0.00840336	0.00840336	0.0294118	0	0.00420168	0.609244	0.00420168	0.00840336	0	0.0756303	0.0882353
25	75	0.0133333	0.8	0	0	0	0.0133333	0	0	0	0	0	0	0.68	0.0133333	0	0.0133333	0	0.493333	0	0	0.0533333	0	0	0	0	0
26	65	0	0.0615385	0.0153846	0	0	0	0.0307692	0.446154	0.0153846	0	0	0.830769	0.0153846	0.123077	0.0307692	0	0.0153846	0	0	0	0.153846	0	0	0	0	0
27	117	0.00854701	0.00854701	0.350427	0.017094	0.017094	0.00854701	0	0.324786	0.025641	0.119658	0.119658	0.0683761	0.034188	0.769231	0.0512821	0.358974	0.0512821	0.025641	0	0	0.0683761	0	0	0	0	0
28	80	0	0.0125	0	0	0	0.05	0	0.025	0	0	0	0.85	0.05	0.2125	0.025	0.0375	0	0.0125	0	0	0.375	0	0	0	0	0
29	81	0.0246914	0.209877	0	0.037037	0	0	0	0.0123457	0	0.765432	0.518519	0.0246914	0	0.160494	0.0246914	0.037037	0.123457	0	0	0	0.185185	0	0	0	0	0.037037
30	68	0.0147059	0.279412	0.117647	0.0735294	0.0441176	0.0441176	0.0441176	0.176471	0.0294118	0.0441176	0.0735294	0.0294118	0.0882353	0.132353	0.0441176	0.0294118	0.0882353	0.102941	0.0147059	0	0.338235	0	0.0441176	0.0147059	0.0147059	0.0147059
31	67	0	0	0.0149254	0	0	0	0.0149254	0.223881	0.925373	0	0	0.0447761	0	0.343284	0.0447761	0.0149254	0	0	0	0	0.149254	0	0	0.0149254	0.0149254	0.0149254
